# An endolithic *Gloeobacter* and other novel cyanobacterial diversity in alpine dolomites of Piora Valley

**DOI:** 10.64898/2026.10.08.757548

**Authors:** Edi Sudianto, Benoit Durieu, Luc Cornet

## Abstract

**Background:** Cyanobacteria are the major phototrophs in many endolithic ecosystems, yet their genomic diversity and metabolic adaptations remain poorly characterized. Here, we investigated cyanobacterial diversity in endolithic dolomite rocks from the Piora Valley in the southern Swiss Alps using genome-resolved metagenomics.

**Results:** We reconstructed 138 medium-quality metagenome-assembled genomes (MAGs) from four neighboring endolithic rock communities, including 15 cyanobacterial MAGs distributed across six order-level lineages. The cyanobacterial communities showed limited taxonomic overlap among rocks, and most recovered MAGs represented potentially novel species. Only one *Gloeobacter* lineage occurred in all sampled rocks, which we propose as *Gloeobacter dolomitensis* sp. nov., representing the first *Gloeobacter* genome recovered from an endolithic environment. Comparative genomic analyses identified a *cynS* gene encoding cyanase unique to *G. dolomitensis* among the *Gloeobacter*.

Phylogenetic analyses support its horizontal acquisition from Pseudomonadota. Interestingly, the genome of *G. dolomitensis* lacks a canonical CynABD cyanate transporter and instead contains a distinct ATP-synthase binding cassette (ABC) transporter adjacent to *cynS*. Although the available genomic and structural evidence does not establish cyanate transport, its genomic association with *cynS* suggests a potentially non-canonical mechanism. We further show that horizontal gene transfer was unevenly distributed among cyanobacterial lineages, with Acaryochloridales acting predominantly as donors, Chroococcidiopsidales as recipients, and Gloeobacterales showing a comparatively high frequency of interphylum gene exchange.

**Conclusions:** The Piora Valley dolomite environment represents an underexplored reservoir of cyanobacterial diversity, including basal and previously undescribed lineages. The discovery of *G. dolomitensis* and its unusual cyanate-associated genomic architecture expands our understanding of Gloeobacterales diversity and highlights the potential importance of horizontal gene acquisition and metabolic innovation in endolithic microbial communities.
