## Supplementary material for "An endolithic *Gloeobacter* and other novel cyanobacterial diversity in alpine dolomites of Piora Valley": Table S1

### Sheet: Table S1
Assembly Accession	Order (NCBI)	Species (NCBI)	Source
Candidatus_Acaryochloridaceae_isolate_FEM18	Acaryochloridales	Candidatus_Acaryochloridaceae_isolate_FEM18	Goremykin et al. (2025)
Candidatus_Victoriaceae_isolate_FEM19	Acaryochloridales	Candidatus_Victoriaceae_isolate_FEM19	Goremykin et al. (2025)
Candidatus_Victoriaceae_isolate_FEM20	Acaryochloridales	Candidatus_Victoriaceae_isolate_FEM20	Goremykin et al. (2025)
Candidatus_Victoriaceae_isolate_FEM21	Acaryochloridales	Candidatus_Victoriaceae_isolate_FEM21	Goremykin et al. (2025)
Candidatus_Victoriaceae_isolate_FEM22	Acaryochloridales	Candidatus_Victoriaceae_isolate_FEM22	Goremykin et al. (2025)
Candidatus_Victoriaceae_isolate_FEM23	Acaryochloridales	Candidatus_Victoriaceae_isolate_FEM23	Goremykin et al. (2025)
Candidatus_Victoriaceae_isolate_FEM24	Acaryochloridales	Candidatus_Victoriaceae_isolate_FEM24	Goremykin et al. (2025)
Candidatus_Victoriaceae_isolate_FEM25	Acaryochloridales	Candidatus_Victoriaceae_isolate_FEM25	Goremykin et al. (2025)
GCA_000238775.3	Acaryochloridales	Acaryochloris sp._GCA_000238775.3	NCBI
GCF_000011345.1	Acaryochloridales	Thermosynechococcus vestitus_GCF_000011345.1	NCBI
GCA_025999095.1	Acaryochloridales	Thermosynechococcus sp._GCA_025999095.1	NCBI
GCA_000332275.1	Aegeococcocales	Synechococcus sp._GCA_000332275.1	NCBI
GCA_000009725.1	Chroococcales	Synechocystis sp._GCA_000009725.1	NCBI
GCA_000017845.1	Chroococcales	Crocosphaera subtropica_GCA_000017845.1	NCBI
GCA_000019485.1	Chroococcales	Picosynechococcus sp._GCA_000019485.1	NCBI
GCA_000147335.1	Chroococcales	Gloeothece verrucosa_GCA_000147335.1	NCBI
GCA_000252485.1	Chroococcales	Prochloron didemni_GCA_000252485.1	NCBI
GCA_000270265.1	Chroococcales	Synechocystis sp._GCA_000270265.1	NCBI
GCA_000284135.1	Chroococcales	Synechocystis sp._GCA_000284135.1	NCBI
GCA_000284455.1	Chroococcales	Synechocystis sp._GCA_000284455.1	NCBI
GCA_000317025.1	Chroococcales	Pleurocapsa sp._GCA_000317025.1	NCBI
GCA_000317555.1	Chroococcales	Gloeocapsa sp._GCA_000317555.1	NCBI
GCA_000317575.1	Chroococcales	Stanieria cyanosphaera_GCA_000317575.1	NCBI
GCA_000317615.1	Chroococcales	Dactylococcopsis salina_GCA_000317615.1	NCBI
GCA_000332055.1	Chroococcales	Xenococcus sp._GCA_000332055.1	NCBI
GCA_000332075.2	Chroococcales	Synechocystis sp._GCA_000332075.2	NCBI
GCA_000332195.1	Chroococcales	Pleurocapsa sp._GCA_000332195.1	NCBI
GCA_000332235.1	Chroococcales	Geminocystis herdmanii_GCA_000332235.1	NCBI
GCA_000473895.1	Chroococcales	Rubidibacter lacunae_GCA_000473895.1	NCBI
GCA_000478825.2	Chroococcales	Synechocystis sp._GCA_000478825.2	NCBI
GCA_000756305.1	Chroococcales	Myxosarcina sp._GCA_000756305.1	NCBI
GCA_001318385.1	Chroococcales	Synechocystis sp._GCA_001318385.1	NCBI
GCA_001521855.1	Chroococcales	Picosynechococcus sp._GCA_001521855.1	NCBI
GCA_001693255.1	Chroococcales	Picosynechococcus sp._GCA_001693255.1	NCBI
GCA_002110465.1	Chroococcales	unicellular cyanobacterium_GCA_002110465.1	NCBI
GCA_003007785.1	Chroococcales	Aphanothece hegewaldii_GCA_003007785.1	NCBI
GCA_003249095.1	Chroococcales	Snowella sp._GCA_003249095.1	NCBI
GCA_003864295.1	Chroococcales	Aphanothece sacrum_GCA_003864295.1	NCBI
GCA_007693955.1	Chroococcales	Gloeocapsa sp._GCA_007693955.1	NCBI
GCA_008974145.1	Chroococcales	Microcystis aeruginosa_GCA_008974145.1	NCBI
GCA_019359615.1	Chroococcales	Cyanosarcina radialis_GCA_019359615.1	NCBI
GCA_022869765.1	Chroococcales	Synechocystis sp._GCA_022869765.1	NCBI
GCA_025370055.1	Chroococcales	Woronichinia naegeliana_GCA_025370055.1	NCBI
GCF_000316605.1	Chroococcales	[Leptolyngbya] sp. PCC 7376	NCBI
Candidatus_Aliterellaceae_isolate_FEM10	Chroococcidiopsidales	Candidatus_Aliterellaceae_isolate_FEM10	Goremykin et al. (2025)
Candidatus_Aliterellaceae_isolate_FEM11	Chroococcidiopsidales	Candidatus_Aliterellaceae_isolate_FEM11	Goremykin et al. (2025)
Candidatus_Aliterellaceae_isolate_FEM12	Chroococcidiopsidales	Candidatus_Aliterellaceae_isolate_FEM12	Goremykin et al. (2025)
Candidatus_Aliterellaceae_isolate_FEM13	Chroococcidiopsidales	Candidatus_Aliterellaceae_isolate_FEM13	Goremykin et al. (2025)
Candidatus_Aliterellaceae_isolate_FEM14	Chroococcidiopsidales	Candidatus_Aliterellaceae_isolate_FEM14	Goremykin et al. (2025)
Candidatus_Aliterellaceae_isolate_FEM15	Chroococcidiopsidales	Candidatus_Aliterellaceae_isolate_FEM15	Goremykin et al. (2025)
Candidatus_Aliterellaceae_isolate_FEM16	Chroococcidiopsidales	Candidatus_Aliterellaceae_isolate_FEM16	Goremykin et al. (2025)
Candidatus_Aliterellaceae_isolate_FEM17	Chroococcidiopsidales	Candidatus_Aliterellaceae_isolate_FEM17	Goremykin et al. (2025)
Candidatus_Aliterellaceae_isolate_FEM6	Chroococcidiopsidales	Candidatus_Aliterellaceae_isolate_FEM6	Goremykin et al. (2025)
Candidatus_Aliterellaceae_isolate_FEM7	Chroococcidiopsidales	Candidatus_Aliterellaceae_isolate_FEM7	Goremykin et al. (2025)
Candidatus_Aliterellaceae_isolate_FEM8	Chroococcidiopsidales	Candidatus_Aliterellaceae_isolate_FEM8	Goremykin et al. (2025)
Candidatus_Aliterellaceae_isolate_FEM9	Chroococcidiopsidales	Candidatus_Aliterellaceae_isolate_FEM9	Goremykin et al. (2025)
Candidatus_Aliterella_isolate_FEM1	Chroococcidiopsidales	Candidatus_Aliterella_isolate_FEM1	Goremykin et al. (2025)
Candidatus_Aliterella_isolate_FEM2	Chroococcidiopsidales	Candidatus_Aliterella_isolate_FEM2	Goremykin et al. (2025)
Candidatus_Aliterella_isolate_FEM3	Chroococcidiopsidales	Candidatus_Aliterella_isolate_FEM3	Goremykin et al. (2025)
Candidatus_Aliterella_isolate_FEM4	Chroococcidiopsidales	Candidatus_Aliterella_isolate_FEM4	Goremykin et al. (2025)
Candidatus_Aliterella_isolate_FEM5	Chroococcidiopsidales	Candidatus_Aliterella_isolate_FEM5	Goremykin et al. (2025)
GCA_000317125.1	Chroococcidiopsidales	Chroococcidiopsis thermalis_GCA_000317125.1	NCBI
GCA_002939305.1	Chroococcidiopsidales	Chroococcidiopsis sp._GCA_002939305.1	NCBI
GCA_002964865.1	Chroococcidiopsidales	Gloeocapsopsis dulcis_GCA_002964865.1	NCBI
GCA_034438355.1	Chroococcidiopsidales	Chroococcidiopsis cubana_GCA_034438355.1	NCBI
GCF_000952155.1	Chroococcidiopsidales	Aliterella atlantica CENA595	NCBI
GCA_000317515.1	Coleofasciculales	Allocoleopsis franciscana_GCA_000317515.1	NCBI
GCA_010671925.1	Coleofasciculales	Moorena sp._GCA_010671925.1	NCBI
GCA_010692425.1	Coleofasciculales	Symploca sp._GCA_010692425.1	NCBI
GCA_010692635.1	Coleofasciculales	Symploca sp._GCA_010692635.1	NCBI
GCA_015207375.1	Coleofasciculales	Coleofasciculus sp._GCA_015207375.1	NCBI
GCA_019359445.1	Coleofasciculales	Kastovskya adunca_GCA_019359445.1	NCBI
GCA_001746915.1	Desertifilales	Desertifilum tharense_GCA_001746915.1	NCBI
GCA_030068475.1	Desertifilales	Roseofilum acuticapitatum_GCA_030068475.1	NCBI
GCA_000317045.1	Geitlerinematales	Geitlerinema sp._GCA_000317045.1	NCBI
GCA_001657325.1	Geitlerinematales	Geitlerinema sp._GCA_001657325.1	NCBI
GCA_001870905.1	Geitlerinematales	Geitlerinema sp._GCA_001870905.1	NCBI
Candidatus_Gloeobacter_isolate_FEM34	Gloeobacterales	Candidatus_Gloeobacter_isolate_FEM34	Goremykin et al. (2025)
GCA_000011385.1	Gloeobacterales	Gloeobacter violaceus_GCA_000011385.1	NCBI
GCA_000484535.1	Gloeobacterales	Gloeobacter kilaueensis_GCA_000484535.1	NCBI
GCA_013285545.1	Gloeobacterales	Cyanaurora vandensis_GCA_013285545.1	NCBI
GCA_013285555.1	Gloeobacterales	Cyanaurora vandensis_GCA_013285555.1	NCBI
GCA_014379585.1	Gloeobacterales	Gloeobacterales cyanobacterium_GCA_014379585.1	NCBI
GCA_014380935.1	Gloeobacterales	Gloeobacterales cyanobacterium_GCA_014380935.1	NCBI
GCA_018389385.1	Gloeobacterales	Anthocerotibacter panamensis_GCA_018389385.1	NCBI
GCA_019359725.1	Gloeobacterales	Aphanocapsa lilacina_GCA_019359725.1	NCBI
GCA_021018745.1	Gloeobacterales	Gloeobacter morelensis_GCA_021018745.1	NCBI
GCA_031398925.1	Gloeobacterales	Gloeobacteraceae cyanobacterium_GCA_031398925.1	NCBI
GCA_031399965.1	Gloeobacterales	Gloeobacteraceae cyanobacterium_GCA_031399965.1	NCBI
GCA_038226175.1	Gloeobacterales	Gloeobacterales cyanobacterium_GCA_038226175.1	NCBI
GCA_038245785.1	Gloeobacterales	Gloeobacterales cyanobacterium_GCA_038245785.1	NCBI
GCA_949127685.1	Gloeobacterales	Sivonenia alaskensis_GCA_949127685.1	NCBI
GCA_949127895.1	Gloeobacterales	Sivonenia alaskensis_GCA_949127895.1	NCBI
GCA_001870225.1	Gloeomargaritales	Gloeomargarita lithophora_GCA_001870225.1	NCBI
GCA_015272465.1	Gloeomargaritales	Gloeomargaritaceae cyanobacterium_GCA_015272465.1	NCBI
GCA_022206215.1	Gloeomargaritales	Gloeomargaritales cyanobacterium_GCA_022206215.1	NCBI
GCA_022984075.1	Gloeomargaritales	Synechococcus sp._GCA_022984075.1	NCBI
GCA_025056115.1	Gloeomargaritales	Gloeomargarita sp._GCA_025056115.1	NCBI
GCA_025062155.1	Gloeomargaritales	Gloeomargarita sp._GCA_025062155.1	NCBI
GCA_033580095.1	Gloeomargaritales	Gloeomargarita sp._GCA_033580095.1	NCBI
GCA_033583715.1	Gloeomargaritales	Gloeomargarita sp._GCA_033583715.1	NCBI
GCA_039795005.1	Gloeomargaritales	Gloeomargarita sp._GCA_039795005.1	NCBI
GCA_039795105.1	Gloeomargaritales	Gloeomargarita sp._GCA_039795105.1	NCBI
GCA_039805965.1	Gloeomargaritales	Gloeomargarita sp._GCA_039805965.1	NCBI
GCA_927797885.1	Gloeomargaritales	Gloeomargaritales cyanobacterium_GCA_927797885.1	NCBI
GCA_937936705.1	Gloeomargaritales	uncultured cyanobacterium_GCA_937936705.1	NCBI
GCA_000317145.1	Gomontiellales	Chamaesiphon minutus_GCA_000317145.1	NCBI
GCA_000317495.1	Gomontiellales	Crinalium epipsammum_GCA_000317495.1	NCBI
GCA_005518205.2	Gomontiellales	Hormoscilla sp._GCA_005518205.2	NCBI
GCA_000353285.1	Leptolyngbyales	Leptolyngbya boryana_GCA_000353285.1	NCBI
GCA_000775285.1	Leptolyngbyales	Neosynechococcus sphagnicola_GCA_000775285.1	NCBI
GCA_001548435.1	Leptolyngbyales	Leptolyngbya sp._GCA_001548435.1	NCBI
GCA_001650195.1	Leptolyngbyales	Phormidesmis priestleyi_GCA_001650195.1	NCBI
GCA_010091945.1	Leptolyngbyales	Myxacorys almedinensis_GCA_010091945.1	NCBI
GCA_014695975.1	Leptolyngbyales	Leptolyngbya sp._GCA_014695975.1	NCBI
GCA_015207035.1	Leptolyngbyales	Romeriopsis navalis_GCA_015207035.1	NCBI
GCA_015272515.1	Leptolyngbyales	Leptolyngbyaceae cyanobacterium_GCA_015272515.1	NCBI
GCA_016743235.1	Leptolyngbyales	Pantanalinema sp._GCA_016743235.1	NCBI
GCA_019358975.1	Leptolyngbyales	Trichocoleus desertorum_GCA_019358975.1	NCBI
GCA_019359045.1	Leptolyngbyales	Scytolyngbya sp._GCA_019359045.1	NCBI
GCA_019891175.1	Leptolyngbyales	Leptothermofonsia sichuanensis_GCA_019891175.1	NCBI
GCA_020091585.1	Leptolyngbyales	Kovacikia minuta_GCA_020091585.1	NCBI
GCA_021379005.1	Leptolyngbyales	Leptodesmis sichuanensis_GCA_021379005.1	NCBI
GCF_014696065.1	Leptolyngbyales	Leptolyngbya sp. FACHB-261	NCBI
GCA_000309385.1	Nodosilineales	Nodosilinea nodulosa_GCA_000309385.1	NCBI
GCA_000316115.1	Nodosilineales	Leptolyngbya sp._GCA_000316115.1	NCBI
GCA_014696135.1	Nodosilineales	Nodosilinea sp._GCA_014696135.1	NCBI
GCA_015207255.1	Nodosilineales	Vasconcelosia minhoensis_GCA_015207255.1	NCBI
GCA_937899725.1	Nodosilineales	uncultured Halomicronema_GCA_937899725.1	NCBI
GCA_000009705.1	Nostocales	Nostoc sp._GCA_000009705.1	NCBI
GCA_000020025.1	Nostocales	Nostoc punctiforme_GCA_000020025.1	NCBI
GCA_000204075.1	Nostocales	Trichormus variabilis_GCA_000204075.1	NCBI
GCA_000315565.1	Nostocales	Mastigocladopsis repens_GCA_000315565.1	NCBI
GCA_000316575.1	Nostocales	Calothrix sp._GCA_000316575.1	NCBI
GCA_000316625.1	Nostocales	Nostoc sp._GCA_000316625.1	NCBI
GCA_000316645.1	Nostocales	Nostoc sp._GCA_000316645.1	NCBI
GCA_000316665.1	Nostocales	Rivularia sp._GCA_000316665.1	NCBI
GCA_000317205.1	Nostocales	Fischerella muscicola_GCA_000317205.1	NCBI
GCA_000317225.1	Nostocales	Fischerella thermalis_GCA_000317225.1	NCBI
GCA_000317435.1	Nostocales	Calothrix sp._GCA_000317435.1	NCBI
GCA_000317535.1	Nostocales	Cylindrospermum stagnale_GCA_000317535.1	NCBI
GCA_000332295.1	Nostocales	Fortiea contorta_GCA_000332295.1	NCBI
GCA_000346485.2	Nostocales	Scytonema hofmannii_GCA_000346485.2	NCBI
GCA_000517105.1	Nostocales	Fischerella sp._GCA_000517105.1	NCBI
GCA_000760695.4	Nostocales	Tolypothrix bouteillei_GCA_000760695.4	NCBI
GCA_002218085.1	Nostocales	Tolypothrix sp._GCA_002218085.1	NCBI
GCA_002368075.1	Nostocales	Sphaerospermopsis kisseleviana_GCA_002368075.1	NCBI
GCA_002368195.1	Nostocales	Calothrix sp._GCA_002368195.1	NCBI
GCA_002368295.1	Nostocales	Tolypothrix tenuis_GCA_002368295.1	NCBI
GCA_002368435.1	Nostocales	Scytonema sp._GCA_002368435.1	NCBI
GCA_002896875.1	Nostocales	Nostoc sp._GCA_002896875.1	NCBI
GCA_002934005.1	Nostocales	Cuspidothrix issatschenkoi_GCA_002934005.1	NCBI
GCA_003994795.1	Nostocales	Cylindrospermum sp._GCA_003994795.1	NCBI
GCA_006968745.1	Nostocales	Brasilonema sennae_GCA_006968745.1	NCBI
GCA_007830875.1	Nostocales	Dulcicalothrix desertica_GCA_007830875.1	NCBI
GCA_014489415.1	Nostocales	Cylindrospermopsis curvispora_GCA_014489415.1	NCBI
GCA_014696555.1	Nostocales	Calothrix parietina_GCA_014696555.1	NCBI
GCA_014698305.1	Nostocales	Anabaena lutea_GCA_014698305.1	NCBI
GCA_014698965.1	Nostocales	Iningainema tapete_GCA_014698965.1	NCBI
GCA_014831675.1	Nostocales	Komarekiella delphini-convector_GCA_014831675.1	NCBI
GCA_015207005.2	Nostocales	Desmonostoc muscorum_GCA_015207005.2	NCBI
GCA_015207875.1	Nostocales	Dolichospermum sp._GCA_015207875.1	NCBI
GCA_015272395.1	Nostocales	Calothrix sp._GCA_015272395.1	NCBI
GCA_016056275.1	Nostocales	Dendronalium phyllosphericum_GCA_016056275.1	NCBI
GCA_016056295.1	Nostocales	Atlanticothrix silvestris_GCA_016056295.1	NCBI
GCA_017164015.1	Nostocales	Nostoc sp._GCA_017164015.1	NCBI
GCA_019359035.1	Nostocales	Scytonematopsis contorta_GCA_019359035.1	NCBI
GCA_019359325.1	Nostocales	Mojavia pulchra_GCA_019359325.1	NCBI
GCA_019359515.1	Nostocales	Desmonostoc vinosum_GCA_019359515.1	NCBI
GCA_019359595.1	Nostocales	Cyanomargarita calcarea_GCA_019359595.1	NCBI
GCA_020829625.1	Nostocales	Nostoc sp._GCA_020829625.1	NCBI
GCA_022241785.1	Nostocales	Cyanocohniella sp._GCA_022241785.1	NCBI
GCA_022376295.1	Nostocales	Nodularia sphaerocarpa_GCA_022376295.1	NCBI
GCA_023657325.1	Nostocales	Gloeotrichia echinulata_GCA_023657325.1	NCBI
GCA_024239075.1	Nostocales	Fischerella sp._GCA_024239075.1	NCBI
GCA_029891685.1	Nostocales	Umezakia ovalisporum_GCA_029891685.1	NCBI
GCA_029953635.1	Nostocales	Halotia branconii_GCA_029953635.1	NCBI
GCA_030381805.1	Nostocales	Chlorogloeopsis sp._GCA_030381805.1	NCBI
GCA_043099305.1	Nostocales	Chlorogloeopsis fritschii_GCA_043099305.1	NCBI
GCA_043099315.1	Nostocales	Chlorogloeopsis fritschii_GCA_043099315.1	NCBI
GCA_903903925.1	Nostocales	uncultured cyanobacterium_GCA_903903925.1	NCBI
GCA_000733415.1	Oculatellales	Leptolyngbya sp._GCA_000733415.1	NCBI
GCA_013177315.1	Oculatellales	Thermoleptolyngbya sichuanensis_GCA_013177315.1	NCBI
GCA_015207605.1	Oculatellales	Oculatella sp._GCA_015207605.1	NCBI
GCA_019358855.1	Oculatellales	Timaviella obliquedivisa_GCA_019358855.1	NCBI
GCA_019359505.1	Oculatellales	Drouetiella hepatica_GCA_019359505.1	NCBI
GCA_000169095.1	Oscillatoriales	Lyngbya sp._GCA_000169095.1	NCBI
GCA_000180455.1	Oscillatoriales	Kamptonema sp._GCA_000180455.1	NCBI
GCA_000332155.1	Oscillatoriales	Kamptonema formosum_GCA_000332155.1	NCBI
GCA_000332335.1	Oscillatoriales	Oscillatoria sp._GCA_000332335.1	NCBI
GCA_000332355.1	Oscillatoriales	Baaleninema simplex_GCA_000332355.1	NCBI
GCA_000817775.3	Oscillatoriales	Lyngbya confervoides_GCA_000817775.3	NCBI
GCA_001904725.1	Oscillatoriales	Phormidium ambiguum_GCA_001904725.1	NCBI
GCA_003609755.1	Oscillatoriales	Planktothrix agardhii_GCA_003609755.1	NCBI
GCA_009176225.1	Oscillatoriales	Arthrospira platensis_GCA_009176225.1	NCBI
GCA_010672525.1	Oscillatoriales	Okeania sp._GCA_010672525.1	NCBI
GCA_012295525.1	Oscillatoriales	Oxynema aestuarii_GCA_012295525.1	NCBI
GCA_012516315.1	Oscillatoriales	Limnospira fusiformis_GCA_012516315.1	NCBI
GCA_013179805.1	Oscillatoriales	Microcoleus asticus_GCA_013179805.1	NCBI
GCA_014698385.1	Oscillatoriales	Arthrospira platensis_GCA_014698385.1	NCBI
GCA_015296065.1	Oscillatoriales	Oscillatoriaceae cyanobacterium_GCA_015296065.1	NCBI
GCA_018457135.1	Oscillatoriales	Trichodesmium erythraeum_GCA_018457135.1	NCBI
GCA_019358875.1	Oscillatoriales	Symplocastrum torsivum_GCA_019358875.1	NCBI
GCA_020521235.1	Oscillatoriales	Microseira wollei_GCA_020521235.1	NCBI
GCA_023983615.1	Oscillatoriales	Phormidium yuhuli_GCA_023983615.1	NCBI
GCA_032349095.1	Oscillatoriales	Arthrospira platensis_GCA_032349095.1	NCBI
GCA_040505605.1	Oscillatoriales	Arthrospira platensis_GCA_040505605.1	NCBI
GCA_000332315.1	Prochlorothricales	Prochlorothrix hollandica_GCA_000332315.1	NCBI
GCA_000317065.1	Pseudanabaenales	Pseudanabaena sp._GCA_000317065.1	NCBI
GCA_000317085.1	Pseudanabaenales	Synechococcus sp._GCA_000317085.1	NCBI
GCA_000332175.1	Pseudanabaenales	Pseudanabaena sp._GCA_000332175.1	NCBI
GCA_001693275.1	Pseudanabaenales	Picosynechococcus sp._GCA_001693275.1	NCBI
GCA_001873375.1	Pseudanabaenales	Oscillatoriales cyanobacterium_GCA_001873375.1	NCBI
GCA_001904615.1	Pseudanabaenales	Limnothrix rosea_GCA_001904615.1	NCBI
GCA_002291895.1	Pseudanabaenales	Cyanobacteria bacterium_GCA_002291895.1	NCBI
GCA_002356215.1	Pseudanabaenales	Synechococcus sp._GCA_002356215.1	NCBI
GCA_012031145.1	Pseudanabaenales	Oscillatoriales cyanobacterium_GCA_012031145.1	NCBI
GCA_012031195.1	Pseudanabaenales	Oscillatoriales cyanobacterium_GCA_012031195.1	NCBI
GCA_012033055.1	Pseudanabaenales	Limnothrix sp._GCA_012033055.1	NCBI
GCA_014696715.1	Pseudanabaenales	Pseudanabaena sp._GCA_014696715.1	NCBI
GCA_014698235.1	Pseudanabaenales	Limnothrix sp._GCA_014698235.1	NCBI
GCA_015206935.1	Pseudanabaenales	Pseudanabaenaceae cyanobacterium_GCA_015206935.1	NCBI
GCA_025055675.1	Pseudanabaenales	Pseudanabaenaceae cyanobacterium_GCA_025055675.1	NCBI
GCA_027942295.1	Pseudanabaenales	Pseudanabaena sp._GCA_027942295.1	NCBI
GCA_937927915.1	Pseudanabaenales	uncultured Pseudanabaenaceae_GCA_937927915.1	NCBI
GCA_949127865.1	Pseudanabaenales	Synechococcales cyanobacterium_GCA_949127865.1	NCBI
GCF_000332215.1	Pseudanabaenales	Pseudanabaena biceps PCC 7429	NCBI
GCA_001890765.1	Spirulinales	Spirulina major_GCA_001890765.1	NCBI
GCA_014698145.1	Spirulinales	Oscillatoria sp._GCA_014698145.1	NCBI
GCA_015207425.1	Spirulinales	Lusitaniella coriacea_GCA_015207425.1	NCBI
GCA_000012525.1	Synechococcales	Synechococcus elongatus_GCA_000012525.1	NCBI
GCA_000155595.1	Synechococcales	Synechococcus sp._GCA_000155595.1	NCBI
GCA_000737595.1	Synechococcales	Synechococcus sp._GCA_000737595.1	NCBI
GCA_000817325.1	Synechococcales	Synechococcus elongatus_GCA_000817325.1	NCBI
GCA_003003925.1	Synechococcales	Aphanothece minutissima_GCA_003003925.1	NCBI
GCA_017695955.1	Synechococcales	Prochlorococcus marinus_GCA_017695955.1	NCBI
GCA_022984195.1	Synechococcales	Synechococcus elongatus_GCA_022984195.1	NCBI
GCF_000015665.1	Synechococcales	Prochlorococcus marinus_GCF_000015665.1	NCBI
GCA_000013205.1	Thermostichales	Synechococcus sp._GCA_000013205.1	NCBI
GCA_000013225.1	Thermostichales	Synechococcus sp._GCA_000013225.1	NCBI
GCA_012030715.1	Thermostichales	Synechococcaceae cyanobacterium_GCA_012030715.1	NCBI
GCA_012031565.1	Thermostichales	Synechococcaceae cyanobacterium_GCA_012031565.1	NCBI
GCA_015295985.1	Thermostichales	Synechococcus sp._GCA_015295985.1	NCBI
GCA_021533835.1	Thermostichales	Synechococcus sp._GCA_021533835.1	NCBI
GCA_022848905.1	Thermostichales	Thermostichus vulcanus_GCA_022848905.1	NCBI
GCA_039795025.1	Thermostichales	Thermostichus sp._GCA_039795025.1	NCBI
GCA_039795065.1	Thermostichales	Thermostichus sp._GCA_039795065.1	NCBI
GCA_039795085.1	Thermostichales	Thermostichus sp._GCA_039795085.1	NCBI
GCA_937944885.1	Thermostichales	uncultured cyanobacterium_GCA_937944885.1	NCBI
GCA_001858525.1	Vampirovibrionophyceae	Vampirovibrio chlorellavorus_GCA_001858525.1	NCBI
GCA_005110385.1	Vampirovibrionophyceae	Melainabacteria bacterium_GCA_005110385.1	NCBI
GCA_016712355.1	Vampirovibrionophyceae	Vampirovibrionales bacterium_GCA_016712355.1	NCBI
GCA_019751815.1	Vampirovibrionophyceae	Cyanobacteriota bacterium_GCA_019751815.1	NCBI
GCA_029866025.1	Vampirovibrionophyceae	Vampirovibrionales bacterium_GCA_029866025.1	NCBI
JCENRP000000000	Acaryochloridales	Rock2-3_bin-10	This study
JCENRO000000000	Acaryochloridales	Rock2-3_bin-18	This study
JCENRN000000000	Nostocales	Rock2-3_bin-22	This study
JCENRM000000000	Chroococcidiopsidales	Rock2-3_bin-44	This study
JCENRL000000000	Oculatellales	Rock2-3_bin-47	This study
JCENRK000000000	Gloeobacterales	Rock2-3_bin-52	This study
JCENRJ000000000	Chroococcidiopsidales	Rock4_megahit-12	This study
JCENRI000000000	Oculatellales	Rock4_megahit-34	This study
JCENRH000000000	Acaryochloridales	Rock4_megahit-41	This study
JCENRG000000000	Chroococcidiopsidales	Rock4_megahit-42	This study
JCENRF000000000	Acaryochloridales	Rock4_megahit-49	This study
JCENRE000000000	Acaryochloridales	Rock4_megahit-54	This study
JCENRD000000000	Acaryochloridales	Rock4_megahit-61	This study
JCENRB000000000	FACHB-261	Rock5_megahit-9	This study
JCENRC000000000	Gloeobacterales	Gloeobacter dolomitensis	This study

### Sheet: Table S2
Genome	ANI					AAI
	Accession No.	ANI%	NCBI Name	NCBI Taxonomy	GTDB Taxonomy	Accession No.	AAI%	NCBI Name	NCBI Taxonomy	GTDB Taxonomy
Rock2-3_bin-10	GCA_041743695.1	87.5002	Thermosynechococcaceae cyanobacterium	d__Bacteria; p__Cyanobacteriota; c__Cyanophyceae; o__Acaryochloridales; f__Thermosynechococcaceae; g__; s__	Undefined (Failed Quality Check)	GCA_041743695.1	74.63	Thermosynechococcaceae cyanobacterium	d__Bacteria; p__Cyanobacteriota; c__Cyanophyceae; o__Acaryochloridales; f__Thermosynechococcaceae; g__; s__	Undefined (Failed Quality Check)
Rock2-3_bin-18	GCA_041743695.1	79.4922	Thermosynechococcaceae cyanobacterium	d__Bacteria; p__Cyanobacteriota; c__Cyanophyceae; o__Acaryochloridales; f__Thermosynechococcaceae; g__; s__	Undefined (Failed Quality Check)	GCA_041743695.1	64.73	Thermosynechococcaceae cyanobacterium	d__Bacteria; p__Cyanobacteriota; c__Cyanophyceae; o__Acaryochloridales; f__Thermosynechococcaceae; g__; s__	Undefined (Failed Quality Check)
Rock2-3_bin-22	GCA_036917735.1	93.274	Nostoc sp. genome assembly ASM3691773v1	d__Bacteria; p__Cyanobacteriota; c__Cyanophyceae; o__Nostocales; f__Nostocaceae; g__Nostoc; s__	d__Bacteria; p__Cyanobacteriota; c__Cyanobacteriia; o__Cyanobacteriales; f__Nostocaceae; g__Nostoc; s__Nostoc sp036917755	GCA_036917735.1	>90%	Nostoc sp. genome assembly ASM3691773v1	d__Bacteria; p__Cyanobacteriota; c__Cyanophyceae; o__Nostocales; f__Nostocaceae; g__Nostoc; s__	d__Bacteria; p__Cyanobacteriota; c__Cyanobacteriia; o__Cyanobacteriales; f__Nostocaceae; g__Nostoc; s__Nostoc sp036917755
Rock2-3_bin-44	GCA_041748755.1	90.9672	Chroococcidiopsidaceae cyanobacterium genome assembly ASM4174875v1	d__Bacteria; p__Cyanobacteriota; c__Cyanophyceae; o__Chroococcidiopsidales; f__Chroococcidiopsidaceae; g__; s__	d__Bacteria; p__Cyanobacteriota; c__Cyanobacteriia; o__Cyanobacteriales; f__Chroococcidiopsidaceae; g__JAHHHE01; s__JAHHHE01 sp041748755	GCA_041748755.1	84.39	Chroococcidiopsidaceae cyanobacterium genome assembly ASM4174875v1	d__Bacteria; p__Cyanobacteriota; c__Cyanophyceae; o__Chroococcidiopsidales; f__Chroococcidiopsidaceae; g__; s__	d__Bacteria; p__Cyanobacteriota; c__Cyanobacteriia; o__Cyanobacteriales; f__Chroococcidiopsidaceae; g__JAHHHE01; s__JAHHHE01 sp041748755
Rock2-3_bin-47	GCA_046067685.1	79.8571	Dolichospermum sp. genome assembly ASM4606768v1	d__Bacteria; p__Cyanobacteriota; c__Cyanophyceae; o__Nostocales; f__Aphanizomenonaceae; g__Dolichospermum; s__	Undefined (Failed Quality Check)	GCA_031374485.1	59.19	Leptolyngbyaceae cyanobacterium OTE_70b_concoct_268	d__Bacteria; p__Cyanobacteriota; c__Cyanophyceae; o__Leptolyngbyales; f__Leptolyngbyaceae; g__; s__	Undefined (Failed Quality Check)
Rock2-3_bin-52	GCA_014380935.1	94.3574	Gloeobacterales cyanobacterium ES-bin-141 genome assembly ASM1438093v1	d__Bacteria; p__Cyanobacteriota; c__Cyanophyceae; o__Gloeobacterales; f__; g__; s__	d__Bacteria; p__Cyanobacteriota; c__Cyanobacteriia; o__Gloeobacterales; f__Gloeobacteraceae; g__JACMIX01; s__JACMIX01 sp014380935	GCA_014380935.1	>90%	Gloeobacterales cyanobacterium ES-bin-141 genome assembly ASM1438093v1	d__Bacteria; p__Cyanobacteriota; c__Cyanophyceae; o__Gloeobacterales; f__; g__; s__	d__Bacteria; p__Cyanobacteriota; c__Cyanobacteriia; o__Gloeobacterales; f__Gloeobacteraceae; g__JACMIX01; s__JACMIX01 sp014380935
Rock4_megahit-12	GCA_020693185.1	80.1828	Microcoleus sp. GA_180221_E-1-1-MAG-43_4 genome assembly ASM2069318v1	d__Bacteria; p__Cyanobacteriota; c__Cyanophyceae; o__Oscillatoriales; f__Microcoleaceae; g__Microcoleus; s__	Undefined (Failed Quality Check)	GCA_023558375.1	63.6	Chroococcidiopsis sp. CCMEE 29	d__Bacteria; p__Cyanobacteriota; c__Cyanophyceae; o__Chroococcidiopsidales; f__Chroococcidiopsidaceae; g__Chroococcidiopsis; s__	d__Bacteria; p__Cyanobacteriota; c__Cyanobacteriia; o__Cyanobacteriales; f__Chroococcidiopsidaceae; g__CCMEE29; s__CCMEE29 sp023558375
Rock4_megahit-34	GCA_026891855.1	81.8393	Microcoleus sp. HI-ES genome assembly ASM2689185v1	d__Bacteria; p__Cyanobacteriota; c__Cyanophyceae; o__Oscillatoriales; f__Microcoleaceae; g__Microcoleus; s__	Undefined (Failed Quality Check)	GCA_015272495.1	66.42	Elainella sp. C42_A2020_010	d__Bacteria; p__Cyanobacteriota; c__Cyanophyceae; o__Oculatellales; f__Oculatellaceae; g__Elainella; s__	d__Bacteria; p__Cyanobacteriota; c__Cyanobacteriia; o__Elainellales; f__Elainellaceae; g__Elainella; s__Elainella sp000733415
Rock4_megahit-41	GCA_041748155.1	80.1871	Thermosynechococcaceae cyanobacterium genome assembly ASM4174815v1	d__Bacteria; p__Cyanobacteriota; c__Cyanophyceae; o__Acaryochloridales; f__Thermosynechococcaceae; g__; s__	d__Bacteria; p__Cyanobacteriota; c__Cyanobacteriia; o__Thermosynechococcales; f__Thermosynechococcaceae; g__JBGTDT01; s__JBGTDT01 sp041748155	GCA_041748155.1	65.33	Thermosynechococcaceae cyanobacterium genome assembly ASM4174815v1	d__Bacteria; p__Cyanobacteriota; c__Cyanophyceae; o__Acaryochloridales; f__Thermosynechococcaceae; g__; s__	d__Bacteria; p__Cyanobacteriota; c__Cyanobacteriia; o__Thermosynechococcales; f__Thermosynechococcaceae; g__JBGTDT01; s__JBGTDT01 sp041748155
Rock4_megahit-42	GCA_041748755.1	90.9792	Chroococcidiopsidaceae cyanobacterium genome assembly ASM4174875v1	d__Bacteria; p__Cyanobacteriota; c__Cyanophyceae; o__Chroococcidiopsidales; f__Chroococcidiopsidaceae; g__; s__	d__Bacteria; p__Cyanobacteriota; c__Cyanobacteriia; o__Cyanobacteriales; f__Chroococcidiopsidaceae; g__JAHHHE01; s__JAHHHE01 sp041748755	GCA_041748755.1	84.87	Chroococcidiopsidaceae cyanobacterium genome assembly ASM4174875v1	d__Bacteria; p__Cyanobacteriota; c__Cyanophyceae; o__Chroococcidiopsidales; f__Chroococcidiopsidaceae; g__; s__	d__Bacteria; p__Cyanobacteriota; c__Cyanobacteriia; o__Cyanobacteriales; f__Chroococcidiopsidaceae; g__JAHHHE01; s__JAHHHE01 sp041748755
Rock4_megahit-49	GCA_041748155.1	92.5147	Thermosynechococcaceae cyanobacterium genome assembly ASM4174815v1	d__Bacteria; p__Cyanobacteriota; c__Cyanophyceae; o__Acaryochloridales; f__Thermosynechococcaceae; g__; s__	d__Bacteria; p__Cyanobacteriota; c__Cyanobacteriia; o__Thermosynechococcales; f__Thermosynechococcaceae; g__JBGTDT01; s__JBGTDT01 sp041748155	GCA_041748155.1	80.34	Thermosynechococcaceae cyanobacterium genome assembly ASM4174815v1	d__Bacteria; p__Cyanobacteriota; c__Cyanophyceae; o__Acaryochloridales; f__Thermosynechococcaceae; g__; s__	d__Bacteria; p__Cyanobacteriota; c__Cyanobacteriia; o__Thermosynechococcales; f__Thermosynechococcaceae; g__JBGTDT01; s__JBGTDT01 sp041748155
Rock4_megahit-54	GCA_041743695.1	83.1857	Thermosynechococcaceae cyanobacterium	d__Bacteria; p__Cyanobacteriota; c__Cyanophyceae; o__Acaryochloridales; f__Thermosynechococcaceae; g__; s__	Undefined (Failed Quality Check)	GCA_041743695.1	69.65	Thermosynechococcaceae cyanobacterium	d__Bacteria; p__Cyanobacteriota; c__Cyanophyceae; o__Acaryochloridales; f__Thermosynechococcaceae; g__; s__	Undefined (Failed Quality Check)
Rock4_megahit-61	GCA_041743695.1	86.9716	Thermosynechococcaceae cyanobacterium	d__Bacteria; p__Cyanobacteriota; c__Cyanophyceae; o__Acaryochloridales; f__Thermosynechococcaceae; g__; s__	Undefined (Failed Quality Check)	GCA_041743695.1	74.43	Thermosynechococcaceae cyanobacterium	d__Bacteria; p__Cyanobacteriota; c__Cyanophyceae; o__Acaryochloridales; f__Thermosynechococcaceae; g__; s__	Undefined (Failed Quality Check)
Rock5_megahit-9	GCA_031399305.1	98.9844	Leptolyngbya sp. SOY_34_metabat_272	d__Bacteria; p__Cyanobacteriota; c__Cyanophyceae; o__Leptolyngbyales; f__Leptolyngbyaceae; g__Leptolyngbya; s__	d__Bacteria; p__Cyanobacteriota; c__Cyanobacteriia; o__FACHB-261; f__FACHB-261; g__FACHB-261; s__FACHB-261 sp031399305	GCA_031399305.1	>90%	Leptolyngbya sp. SOY_34_metabat_272	d__Bacteria; p__Cyanobacteriota; c__Cyanophyceae; o__Leptolyngbyales; f__Leptolyngbyaceae; g__Leptolyngbya; s__	d__Bacteria; p__Cyanobacteriota; c__Cyanobacteriia; o__FACHB-261; f__FACHB-261; g__FACHB-261; s__FACHB-261 sp031399305
Gloeobacter dolomitensis	GCA_000011385.1	89.7338	Gloeobacter violaceus	d__Bacteria; p__Cyanobacteriota; c__Cyanophyceae; o__Gloeobacterales; f__Gloeobacteraceae; g__Gloeobacter; s__Gloeobacter violaceus	d__Bacteria; p__Cyanobacteriota; c__Cyanobacteriia; o__Gloeobacterales; f__Gloeobacteraceae; g__Gloeobacter; s__Gloeobacter violaceus	GCA_000011385.1	81.53	Gloeobacter violaceus	d__Bacteria; p__Cyanobacteriota; c__Cyanophyceae; o__Gloeobacterales; f__Gloeobacteraceae; g__Gloeobacter; s__Gloeobacter violaceus	d__Bacteria; p__Cyanobacteriota; c__Cyanobacteriia; o__Gloeobacterales; f__Gloeobacteraceae; g__Gloeobacter; s__Gloeobacter violaceus

### Sheet: Table S3
Species	CheckM completeness	CheckM contamination	# contigs	Total length (bp)	Largest contig (bp)	GC (%)	N50	N90	L50	L90	# N's per 100 kbp
Gloeobacter violaceus	99.15	1.14	1	4659019	4659019	62	4659019	4659019	1	1	0
Gloeobacter kilaueensis	98.29	0.85	1	4724791	4724791	60.54	4724791	4724791	1	1	0
Gloeobacter lilacinus	97.44	1.28	99	4198540	212396	62.41	57639	19432	24	71	0
Gloeobacter morelensis	99.15	0.85	3	5102396	4921229	61.75	4921229	4921229	1	1	0
Gloeobacter dolomitensis	97.44	5.13	87	4826058	235582	61.27	73575	28329	18	57	0

### Sheet: Table S4
QUERY_ID	COG_ID	CDD_ID	EVALUE	IDENTITY	GENE_NAME	COG_NAME	COG_LETTER	COG_DESCRIPTION
MLDGCKHM_01505	COG0843	440605	1.23E-53	58.537	CyoB	Heme/copper-type cytochrome/quinol oxidase, subunit 1	C	Energy production and conversion
MLDGCKHM_02493	COG0843	440605	6.21E-15	53.488	CyoB	Heme/copper-type cytochrome/quinol oxidase, subunit 1	C	Energy production and conversion
MLDGCKHM_01329	COG1529	441138	0	41.282	CoxL	Aldehyde, CO or xanthine dehydrogenase, Mo-binding subunit	C	Energy production and conversion
MLDGCKHM_03810	COG1529	441138	4.13E-12	53.333	CoxL	Aldehyde, CO or xanthine dehydrogenase, Mo-binding subunit	C	Energy production and conversion
MLDGCKHM_01338	COG5905	444607	5.33E-18	41.27	GerE	Spore transcriptional regulator GerE (stand-alone HTH domain)	D	Cell cycle control, cell division, chromosome partitioning
MLDGCKHM_01339	COG0685	440449	1.35E-58	29.934	MetF	5,10-methylenetetrahydrofolate reductase	E	Amino acid transport and metabolism
MLDGCKHM_00384	COG0697	440461	1.2E-32	30.662	EamA	Amino acid export permease, drug/metabolite transporter (DMT) superfamily	E	Amino acid transport and metabolism
MLDGCKHM_00385	COG1247	440860	3.46E-25	31.788	MnaT	L-amino acid N-acyltransferase MnaT	E	Amino acid transport and metabolism
MLDGCKHM_04216	COG1506	441115	1.61E-47	31.765	DAP2	Dipeptidyl aminopeptidase/acylaminoacyl peptidase	E	Amino acid transport and metabolism
MLDGCKHM_03790	COG3408	442634	2.63E-20	28.134	GDB1	Glycogen debranching enzyme (alpha-1,6-glucosidase)	G	Carbohydrate transport and metabolism
MLDGCKHM_04867	COG3408	442634	1.47E-16	27.599	GDB1	Glycogen debranching enzyme (alpha-1,6-glucosidase)	G	Carbohydrate transport and metabolism
MLDGCKHM_03206	COG0304	440073	4.02E-74	58.915	FabB	3-oxoacyl-(acyl-carrier-protein) synthase	I	Lipid transport and metabolism
MLDGCKHM_04015	COG0304	440073	1.77E-74	58.915	FabB	3-oxoacyl-(acyl-carrier-protein) synthase	I	Lipid transport and metabolism
MLDGCKHM_02738	COG1028	440651	1.6E-22	25.292	FabG	NAD(P)-dependent dehydrogenase, short-chain alcohol dehydrogenase family	I	Lipid transport and metabolism
MLDGCKHM_00383	COG1167	440781	3.71E-160	41.189	ARO8	DNA-binding transcriptional regulator, MocR family, contains an aminotransferase domain	K	Transcription
MLDGCKHM_01138	COG1309	440920	1.83E-20	31.034	AcrR	DNA-binding protein, AcrR family, includes nucleoid occlusion protein SlmA	K	Transcription
MLDGCKHM_03429	COG1309	440920	2.64E-19	29.87	AcrR	DNA-binding protein, AcrR family, includes nucleoid occlusion protein SlmA	K	Transcription
MLDGCKHM_04032	COG1309	440920	1.36E-19	27.5	AcrR	DNA-binding protein, AcrR family, includes nucleoid occlusion protein SlmA	K	Transcription
MLDGCKHM_04294	COG1309	440920	2.38E-19	27.5	AcrR	DNA-binding protein, AcrR family, includes nucleoid occlusion protein SlmA	K	Transcription
MLDGCKHM_00741	COG1396	441006	2.85e-08	25.676	HipB	Transcriptional regulator, contains XRE-family HTH domain	K	Transcription
MLDGCKHM_03910	COG1396	441006	6.03e-09	30.508	HipB	Transcriptional regulator, contains XRE-family HTH domain	K	Transcription
MLDGCKHM_02918	COG4977	444002	5.01E-34	37.963	GlxA	Transcriptional regulator GlxA, contains an amidase domain and an AraC-type DNA-binding HTH domain	K	Transcription
MLDGCKHM_03808	COG4977	444002	8.64E-24	42.718	GlxA	Transcriptional regulator GlxA, contains an amidase domain and an AraC-type DNA-binding HTH domain	K	Transcription
MLDGCKHM_04576	COG4977	444002	9.85E-28	41.667	GlxA	Transcriptional regulator GlxA, contains an amidase domain and an AraC-type DNA-binding HTH domain	K	Transcription
MLDGCKHM_01285	COG0420	440189	2.66E-74	33.214	SbcD	DNA repair exonuclease SbcCD nuclease subunit	L	Replication, recombination and repair
MLDGCKHM_01295	COG0507	440273	1.24E-60	23.929	RecD	ATPase/5'-3' helicase helicase subunit RecD of the DNA repair enzyme RecBCD (exonuclease V)	L	Replication, recombination and repair
MLDGCKHM_03156	COG2356	441923	1.05E-53	40.94	EndA	Endonuclease I	L	Replication, recombination and repair
MLDGCKHM_01346	COG0438	440207	6.5E-21	38.318	RfaB	Lipopolysaccharide 1,6-galactosyltransferase, GT1 family	M	Cell wall/membrane/envelope biogenesis
MLDGCKHM_02858	COG0438	440207	3.92E-21	32.381	RfaB	Lipopolysaccharide 1,6-galactosyltransferase, GT1 family	M	Cell wall/membrane/envelope biogenesis
MLDGCKHM_00377	COG0562	440328	0	59.78	Glf	UDP-galactopyranose mutase	M	Cell wall/membrane/envelope biogenesis
MLDGCKHM_03559	COG1596	441204	1.72E-35	32.161	Wza	Periplasmic protein Wza involved in polysaccharide export, contains SLBB domain of the beta-grasp fold	M	Cell wall/membrane/envelope biogenesis
MLDGCKHM_02089	COG1835	441440	7.53E-17	24.161	OafA	Peptidoglycan/LPS O-acetylase OafA/YrhL, contains acyltransferase and SGNH-hydrolase domains	M	Cell wall/membrane/envelope biogenesis
MLDGCKHM_02102	COG1835	441440	1.85E-33	26.685	OafA	Peptidoglycan/LPS O-acetylase OafA/YrhL, contains acyltransferase and SGNH-hydrolase domains	M	Cell wall/membrane/envelope biogenesis
MLDGCKHM_00101	COG0443	440212	0	52.286	DnaK	Molecular chaperone DnaK (HSP70)	O	Posttranslational modification, protein turnover, chaperones
MLDGCKHM_02459	COG1076	440694	1.21E-12	41.176	DjlA	DnaJ domain-containing protein	O	Posttranslational modification, protein turnover, chaperones
MLDGCKHM_00558	COG3591	442810	4.51E-28	24.5	eMpr	V8-like Glu-specific endopeptidase	O	Posttranslational modification, protein turnover, chaperones
MLDGCKHM_03430	COG1513	441122	2.74E-99	60.69	CynS	Cyanate lyase	P	Inorganic ion transport and metabolism
MLDGCKHM_04265	COG1629	441236	2.12E-38	33.451	CirA	Outer membrane receptor protein, Fe transport	P	Inorganic ion transport and metabolism
MLDGCKHM_04938	COG1629	441236	1.9E-24	39.655	CirA	Outer membrane receptor protein, Fe transport	P	Inorganic ion transport and metabolism
MLDGCKHM_02305	COG1942	441545	1.11E-21	40.678	PptA	Phenylpyruvate tautomerase PptA, 4-oxalocrotonate tautomerase family	Q	Secondary metabolites biosynthesis, transport and catabolism
MLDGCKHM_01340	COG2044	441647	2.58E-16	25		Predicted peroxiredoxin, DsrE/DsrF-like family	R	General function prediction only
MLDGCKHM_01345	COG2144	441747	1.51E-173	55.836		Selenophosphate synthetase-related protein	R	General function prediction only
MLDGCKHM_01344	COG2153	441756	1.95E-21	30.147	ElaA	Predicted N-acyltransferase, GNAT family	R	General function prediction only
MLDGCKHM_01343	COG2516	442006	5.57E-117	41.969		Biotin synthase-related protein, radical SAM superfamily	R	General function prediction only
MLDGCKHM_04822	COG5611	444342	1.89E-55	45.312		Predicted nucleic-acid-binding protein, contains PIN domain	R	General function prediction only
MLDGCKHM_03431	COG3558	442779	2E-119	77.922		Uncharacterized conserved protein, nuclear transport factor 2 (NTF2) superfamily	S	Function unknown
MLDGCKHM_04034	COG5470	444221	9.32E-13	27.027		Uncharacterized conserved protein, DUF1330 family	S	Function unknown
MLDGCKHM_04292	COG5470	444221	9.32E-13	27.027		Uncharacterized conserved protein, DUF1330 family	S	Function unknown
MLDGCKHM_01003	COG3193	442426	2.78E-30	46.923	EfgA	Formaldehyde-binding sensor protein EfgA, GlcG/HbpS family	T	Signal transduction mechanisms
MLDGCKHM_01294	COG3505	442728	1.12E-54	29.185	VirD4	Type IV secretion/DNA transfer system ATPase VirD4/TraG/TraD	U	Intracellular trafficking, secretion, and vesicular transport
MLDGCKHM_01342	COG0388	440157	5.64E-13	23.333	Nit1	Nitrilase/amidase YafV/Nit2, hydrolyzes deaminated glutathione	V	Defense mechanisms
MLDGCKHM_04038	COG3415	442641	3.59E-25	22.324	Csa3	CRISPR-associated protein Csa3, CARF domain	V	Defense mechanisms
MLDGCKHM_04347	COG3415	442641	3.59E-25	22.324	Csa3	CRISPR-associated protein Csa3, CARF domain	V	Defense mechanisms
MLDGCKHM_00053	COG1662	441268	1.29E-34	36.082	InsB	Transposase and inactivated derivatives, IS1 family	X	Mobilome: prophages, transposons
MLDGCKHM_01147	COG1662	441268	4.94E-22	36.364	InsB	Transposase and inactivated derivatives, IS1 family	X	Mobilome: prophages, transposons
MLDGCKHM_04296	COG1662	441268	3.58E-35	38.144	InsB	Transposase and inactivated derivatives, IS1 family	X	Mobilome: prophages, transposons
MLDGCKHM_00436	COG3328	442557	1.33E-65	28.502	IS285	Transposase (or an inactivated derivative)	X	Mobilome: prophages, transposons
MLDGCKHM_02794	COG3328	442557	2.11E-44	51.087	IS285	Transposase (or an inactivated derivative)	X	Mobilome: prophages, transposons
MLDGCKHM_03805	COG3328	442557	4.73E-59	48.8	IS285	Transposase (or an inactivated derivative)	X	Mobilome: prophages, transposons
MLDGCKHM_04036	COG3328	442557	9.17E-15	24.074	IS285	Transposase (or an inactivated derivative)	X	Mobilome: prophages, transposons
MLDGCKHM_04037	COG3328	442557	8.57E-26	29.02	IS285	Transposase (or an inactivated derivative)	X	Mobilome: prophages, transposons
MLDGCKHM_00294	COG3335	442564	0.000207	17.123		Transposase	X	Mobilome: prophages, transposons
MLDGCKHM_00844	COG3464	442687	3.43E-27	30.709		Transposase	X	Mobilome: prophages, transposons
MLDGCKHM_01210	COG3464	442687	3.43E-27	30.709		Transposase	X	Mobilome: prophages, transposons

### Sheet: Table S5
	Taurine-binding	Alkanesulfonate-binding	Nitrate-binding	Bicarbonate-binding	Cyanate-binding	Cyanate-binding
Protein DB ID	8PXH	3KSJ	2G29	2I48	AlphaFold Prediction	AlphaFold Prediction
Species	E. coli	Xanthomonas citri	Synechocystis PCC 6803	Synechocystis PCC 6803	Anthocerotibacter panamensis	Synechococcus elongatus PCC 7942
TM-score	0.88435	0.87257	0.68997	0.66849	0.53106	0.59687
RMSD	2.12	2.46	3	2.98	2.87	2.97
RMSD	Root Mean Square Deviation

### Sheet: Table S6
Rock2-3	Donor
Recipient	p__Acidobacteriota	p__Actinomycetota	p__Chloroflexota	p__Cyanobacteriota	p__Deinococcota	p__Pseudomonadota
p__Acidobacteriota	2	8	1	0	0	11
p__Actinomycetota	3	470	16	0	0	26
p__Chloroflexota	1	21	1	1	0	7
p__Cyanobacteriota	1	0	3	72	0	2
p__Deinococcota	0	2	2	0	0	1
p__Pseudomonadota	7	30	5	3	0	77
Rock4	Donor
Recipient	p__Acidobacteriota	p__Actinomycetota	p__Bacteroidota	p__Chloroflexota	p__Cyanobacteriota	p__Desulfobacterota_B	p__Planctomycetota	p__Pseudomonadota
p__Acidobacteriota	0	0	0	4	0	0	11	7
p__Actinomycetota	0	0	0	2	1	0	0	4
p__Bacteroidota	0	0	0	0	0	0	1	1
p__Chloroflexota	1	0	0	9	2	0	1	6
p__Cyanobacteriota	1	0	1	6	106	1	1	5
p__Desulfobacterota_B	0	0	0	4	1	0	8	4
p__Planctomycetota	0	0	0	6	1	1	29	10
p__Pseudomonadota	4	0	0	6	4	3	5	80
Rock5	Donor
Recipient	p__Acidobacteriota	p__Actinomycetota	p__Bacteroidota	p__Chloroflexota	p__Cyanobacteriota	p__Planctomycetota	p__Pseudomonadota
p__Acidobacteriota	0	0	1	0	0	3	3
p__Actinomycetota	0	3	1	0	1	0	9
p__Bacteroidota	0	0	0	0	0	0	0
p__Chloroflexota	0	0	0	0	0	0	1
p__Cyanobacteriota	0	0	0	0	0	0	2
p__Planctomycetota	1	0	0	0	0	0	4
p__Pseudomonadota	2	3	2	0	3	1	13

### Sheet: Table S7
Sample	Rock2-3_donor	Rock2-3_recip	Rock4_donor	Rock4_recip	Rock5_donor	Rock5_recip	Order
Rock2-3_bin-10	7	4	0	0	0	0	Acaryochloridales
Rock2-3_bin-18	21	3	0	0	0	0	Acaryochloridales
Rock2-3_bin-22	7	11	0	0	0	0	Nostocales
Rock2-3_bin-44	10	32	0	0	0	0	Chroococcidiopsidales
Rock2-3_bin-47	0	11	0	0	0	0	Oculatellales
Rock2-3_bin-52	5	2	0	0	0	0	Gloeobacterales
Rock4_megahit-12	0	0	10	29	0	0	Chroococcidiopsidales
Rock4_megahit-34	0	0	1	10	0	0	Oculatellales
Rock4_megahit-41	0	0	7	6	0	0	Acaryochloridales
Rock4_megahit-42	0	0	14	45	0	0	Chroococcidiopsidales
Rock4_megahit-49	0	0	14	1	0	0	Acaryochloridales
Rock4_megahit-54	0	0	40	8	0	0	Acaryochloridales
Rock4_megahit-61	0	0	21	10	0	0	Acaryochloridales
Rock5_megahit-9	0	0	0	0	2	2	FACHB-261
Gloeobacter dolomitensis	4	1	8	12	2	0	Gloeobacterales
	54	64	115	121	4	2

### Sheet: Table S8
Rock sample	Focal species	Predicted HGT direction	Gene name	Gene description	COG E-value
Rock2-3	Gloeobacter new	Gloeobacter new → other cyano	Dps	DNA-binding ferritin-like chromatin protein Dps	1.71E-70
		Gloeobacter new → other cyano	HemJ	Protoporphyrinogen oxidase HemJ (unrelated to HemG or HemY)	1.42E-64
		Gloeobacter new → other cyano	ApcB	Allophycocyanin beta chain	4.86E-100
		Gloeobacter new → other cyano	MreB	Cell shape-determining ATPase MreB, actin-like superfamily	0
		Gloeobacter new → other cyano	ApcA	Allophycocyanin alpha chain	1.41E-105
		Other cyano → Gloeobacter new	UbiE	Ubiquinone/menaquinone biosynthesis C-methylase UbiE/MenG or 23S rRNA G745 methylase RmlAII or tRNA-U5 methylase TRM9	7.8E-23
		Other cyano → Gloeobacter new	FabG	NAD(P)-dependent dehydrogenase, short-chain alcohol dehydrogenase family	4.66E-107
	Gloeobacteraceae new2	Gloeobacteraceae new2 → Pseudomonadota		Predicted homoserine dehydrogenase, contains C-terminal SAF domain	0
		Gloeobacteraceae new2 → Pseudomonadota	NfnB	Nitroreductase	2.3E-43
		Gloeobacteraceae new2 → Pseudomonadota		Uncharacterized conserved protein, nuclear transport factor 2 (NTF2) superfamily	2.46E-119
		Gloeobacteraceae new2 → Chloroflexota	QdoI	Cupin domain protein related to quercetin dioxygenase	8.88E-10
		Chloroflexota → Gloeobacteraceae new2	Pgi	Glucose-6-phosphate isomerase	0
Rock4	Gloeobacter new	Gloeobacter new → Actinomycetota	PurE	Phosphoribosylcarboxyaminoimidazole (NCAIR) mutase	2.76E-101
		Gloeobacter new → Planctomycetota	SkfB	Radical SAM superfamily maturase, SkfB/NifB/PqqE family	5.75E-32
		Gloeobacter new → Pseudomonadota	PstC	ABC-type phosphate transport system, permease component	1.55E-118
		Gloeobacter new → Pseudomonadota	PstA	ABC-type phosphate transport system, permease component	3.95E-86
		Gloeobacter new → Pseudomonadota		Uncharacterized conserved protein, nuclear transport factor 2 (NTF2) superfamily	2.09E-119
		Gloeobacter new → Pseudomonadota	GstA	Glutathione S-transferase or stringent starvation protein SspA	2.66E-66
		Gloeobacter new → Desulfobacterota_B	TufA	Translation elongation factor EF-Tu, a GTPase	0
		Other cyano → Gloeobacter new	RimI	Ribosomal protein S18 acetylase RimI and related acetyltransferases	1.16E-18
		Chloroflexota → Gloeobacter new	KdpA	K+-transporting ATPase, KdpA subunit	0
		Chloroflexota → Gloeobacter new	UBP14	Uncharacterized Zn-finger protein, UBP-type	2.86E-45
		Planctomycetota → Gloeobacter new	MoaB	Molybdopterin adenylyltransferase MoaB/MogA	2.88E-76
		Pseudomonadota → Gloeobacter new	YbjT	Uncharacterized conserved protein YbjT, contains NAD(P)-binding and DUF2867 domains	6.73E-50
		Pseudomonadota → Gloeobacter new	YbjT	Uncharacterized conserved protein YbjT, contains NAD(P)-binding and DUF2867 domains	4.35E-45
		Acidobacteriota → Gloeobacter new	LolD	ABC-type lipoprotein targeting system ATPase component LolD	1.2E-129
		Chloroflexota → Gloeobacter new	AtpD	FoF1-type ATP synthase, beta subunit	0
		Chloroflexota → Gloeobacter new	UBP14	Uncharacterized Zn-finger protein, UBP-type	2.86E-45
		Chloroflexota → Gloeobacter new	RplK	Ribosomal protein L11	2.55E-89
		Desulfobacterota_B → Gloeobacter new	ClpA	ATP-dependent Clp protease, ATP-binding subunit ClpA	0
		Other cyano → Gloeobacter new	FabG	NAD(P)-dependent dehydrogenase, short-chain alcohol dehydrogenase family	4.81E-101
Rock5	Gloeobacter new	Gloeobacter new → Pseudomonadota	RidA	Enamine deaminase RidA/Endoribonuclease Rid7C, YjgF/YER057c/UK114 family	1.2e-33
		Gloeobacter new → Pseudomonadota	Sbp	ABC-type sulfate transport system, periplasmic component	0

### Sheet: Table S9
	Node No.	Mean	HPD_low	HPD_high
Rock2-3_bin-52	1	98.325	24.7045	258.053
Gloeobacter dolomitensis	2	289.914	115.043	581.41
Rock5_megahit-9	3	1082.12	320.45	1938.87
Rock2-3_bin-18	4	1225.46	718.028	1684.96
Rock4_megahit-54	5	861.039	450.393	1336.38
Rock2-3_bin-10	6	20.0497	2.2836	66.3453
Rock4_megahit-61	6	20.0497	2.2836	66.3453
Rock4_megahit-41	7	884.402	510.81	1293.64
Rock4_megahit-49	7	884.402	510.81	1293.64
Rock2-3_bin-47	8	1680.9	1278.53	1984.68
Rock4_megahit-34	9	657.559	344.984	1026.82
Rock2-3_bin-44	10	169.144	65.8429	342.625
Rock4_megahit-42	10	169.144	65.8429	342.625
Rock4_megahit-12	11	1220.83	894.843	1470.99
Rock2-3_bin-22	12	327.538	173.011	531.294
